# Directed evolution expands CRISPR-Cas12a genome editing capacity

**DOI:** 10.1101/2025.03.26.645588

**Authors:** Enbo Ma, Kai Chen, Honglue Shi, Kevin M. Wasko, Isabel Esain-Garcia, Marena I. Trinidad, Kaihong Zhou, Jinjuan Ye, Jennifer A. Doudna

## Abstract

CRISPR-Cas12a enzymes are versatile RNA-guided genome-editing tools with applications encompassing viral diagnosis, agriculture and human therapeutics. However, their dependence on a 5’-TTTV-3’ protospacer-adjacent motif (PAM) next to DNA target sequences restricts Cas12a’s gene targeting capability to only ∼1% of a typical genome. To mitigate this constraint, we used a bacterial-based directed evolution assay combined with rational engineering to identify variants of *Lachnospiraceae bacterium* Cas12a (LbCas12a) with expanded PAM recognition. The resulting Cas12a variants use a range of non-canonical PAMs while retaining recognition of the canonical 5’-TTTV-3’ PAM. In particular, biochemical and cell-based assays show that the variant Flex-Cas12a utilizes 5’-NYHV-3’ PAMs that expand DNA recognition sites to ∼25% of the human genome. With enhanced targeting versatility, Flex-Cas12a unlocks access to previously inaccessible genomic loci, providing new opportunities for both therapeutic and agricultural genome engineering.
