## Supplementary Table S1 for "Directed evolution expands CRISPR-Cas12a genome editing capacity"

### Sheet: Sheet1
For in vitro cleavage assays		Sequence
crRNA0 (scaffold is unlined)	Entire crRNA	5'-AAUUUCUACUCUUGUAGAUGAUCGUUACGCUAACUAUGAGGGC-3'
DNA (T0)	Non-target strand	5'-GACGACAAAACNNNNGATCGTTACGCTAACTATGAGGGCTGTCTGTGGAATGCTA-3'
		Note: PAM sequences (NNNN) are given in corresponding figures
ssDND used in trans-cleavage assay		5'-CGCACGTACTGTAATCGCCAAACAGAGTAGAAATACGCAGAGCATGAGCG-3'
For all guide crRNAs used in the forllowing experiments		5'-AAUUUCUACUCUUGUAGAU(N)24
For directed evolution selection	PAM	Sequence (non-target strand: 5'-----3')
T1	AGCT	TTCATCCCCGATATGCACCACCGG
T2	AGTC	TCCCGTGAACTTTACCCGGTGGTG
T3	TGCA	TATCGGGGATGAAAGCTGGCGCAT
T4	TCAG	ATAAAGTCTCCCGTGAACTTTACC
For tdTomato genes in NPC cells	PAM	Sequence (non-target strand: 5'-----3')
	TTTA	TTGCAGCTTATAATGGTTACAAAT
	TCAG1	CCATACCACATTTGTAGAGGTTTT
	TCAG2	GGGGAGGTGTGGGAGGTTTTTTAA
	TTAC	TTGCTTTAAAAAACCTCCCACACC
	CCAC	ACCTCCCCCTGAACCTGAAACATA
	TTGC	AGCTTATAATGGTTACAAATAAAG
	TCAT	AGCTTATAATGGTTACAAATAAAG
	CCAG	AGCTTATAATGGTTACAAATAAAG
	TCAC	AGCTTATAATGGTTACAAATAAAG
	TCAA	AGCTTATAATGGTTACAAATAAAG
For HEK293T-EGFP cells	PAM	Sequence (non-target strand: 5'-----3')
	TTTG	CTCAGCTTGGACTGGGTGCTCAGG
	TCAG1	CCGCTACCCCGACCACATGAAGCA
	TCAG2	GTAGTGGTTGTCGGGCAGCAGCAC
	TCAG3	CTCGATGCGGTTCACCAGGGTGTC
	CCAC	AAGTTCAGCGTGTCCGGCGAGGGC
	TCAT1	GTGGTCGGGGTAGCGGCTGAAGCA
	TCAT2	GGCCGACAAGCAGAAGAACGGCAT
	TTAC	GTCGCCGTCCAGCTCGACCAGGAT
	CCAG	CAGAACACCCCCATCGGCGACGGC
	TCGC	CCTCGAACTTCACCTCGGCGCGGG
For B2M gene in HEK293T cells	PAM	Sequence (non-target strand: 5'-----3')
	TTTA	CTCACGTCATCCAGCAGAGAATGG
	TCAG	TGGGGGTGAATTCAGTGTAGTACA
	TCAC	GTCATCCAGCAGAGAATGGAAAGT
	TCGC	CCTCGAACTTCACCTCGGCGCGGG
	TTGC	TATGTGTCTGGGTTTCATCCATCC
PAM depletion Assays
N6 library	Non-target strand	GCAGTGAGTGTGACGACAGTAACGTTGCATCAGATCCTAGGNNNNNNGATCGTTACGCTAACTATGAGGGCTGTCTGTGGAATCAGTACTC
crRNA (scaffold is unlined)	Entire crRNA	5'-AAUUUCUACUCUUGUAGAUGAUCGUUACGCUAACUAUGAGGGC-3'
primers used to produce Amplicons for the following indexed PCR reactions:
	Universial Adapor_FW_5'	5'-ACACTCTTTCCCTACACGACGCTCTTCCGATCTGAGTACTGATTCCACAGACAGCCCTC-3'
	Index Adaptor_RW_3'	5'-GTGACTGGAGTTCAGACGTGTGCTCTTCCGATCTGCAGTGAGTGTGACGACAGTAACG-3'
