## Supplementary Table S2 for "Directed evolution expands CRISPR-Cas12a genome editing capacity"

### Sheet: Sheet1
Base Editor	PAM	Gene Name	gene	20nt spacer	PCR1_FW		PCR1_RW
ABE	TTTA	DYRK1A	ABE_g1	AAAGGGGCAAGCTTCAGATT	ACACTCTTTCCCTACACGACGCTCTTCCGATCTAACAGATCTTTTAAGAAAACGTTATGATTCTTTGGTCC		GTGACTGGAGTTCAGACGTGTGCTCTTCCGATCTCAGCAAAGTTTCATTGTGTGTGACAAGG
ABE	CCAG	RUNX1	ABE_g2	GCTGGTGCAAGGCTATCTGA	ACACTCTTTCCCTACACGACGCTCTTCCGATCTAGGAAAAACACAGCACAGCCCC		GTGACTGGAGTTCAGACGTGTGCTCTTCCGATCTTTAACTCGGCATGCTGTGTGGCC
ABE	TTAC1	DYRK1A	ABE_g3	GTGTATCAAATAAGGTCAGT	ACACTCTTTCCCTACACGACGCTCTTCCGATCTAACTGTTAAGTATTCATATAAGATGCCATCAATCGAAG		GTGACTGGAGTTCAGACGTGTGCTCTTCCGATCTGTTTCTACCTTTTTGGGGTGGACCAAAG
ABE	TTAC2	RUNX1	ABE_g4	CAAATTAGAGATTCTAAAGA	ACACTCTTTCCCTACACGACGCTCTTCCGATCTGAATGATGTGGACAGTTAACCTGGAC		GTGACTGGAGTTCAGACGTGTGCTCTTCCGATCTTCACGGAGGCAGTGTAGGGAG
CBE	TTTC	RUNX1	CBE_g1	AGCCTCACCCCTCTAGCCCT	ACACTCTTTCCCTACACGACGCTCTTCCGATCTGCTTCCTCCTGAAAATGCACCC		GTGACTGGAGTTCAGACGTGTGCTCTTCCGATCTCACAGCCAAGGCGGCGCTG
CBE	CCAG	RUNX1	CBE_g2	CATGTACTCACCTCTCATGA	ACACTCTTTCCCTACACGACGCTCTTCCGATCTTGCACCGAGGTGAAACAAGCTG		GTGACTGGAGTTCAGACGTGTGCTCTTCCGATCTAATCATTGAGTCCCCCGCCTTC
CBE	TTAC	FANCF	CBE_g3	AATGTTCTCACCAAATATAT	ACACTCTTTCCCTACACGACGCTCTTCCGATCTCCGTGACACTACATGCCAGCTAC		GTGACTGGAGTTCAGACGTGTGCTCTTCCGATCTAGTTTTGGGTCTCAGCGCAGG
CBE	TCAG	RUNX1	CBE_g4	CCTCACCCCTCTAGCCCTAC	ACACTCTTTCCCTACACGACGCTCTTCCGATCTGCTTCCTCCTGAAAATGCACCC		GTGACTGGAGTTCAGACGTGTGCTCTTCCGATCTCACAGCCAAGGCGGCGCTG
Universial Adapor_FW_5'		ACACTCTTTcccTACACGACGCTCTTCCGATCT+FW
Index Adaptor_RW_3'		GTGACTGGagttCAGACGTGTGCTCTTCCGATCT+RW
