## Supplementary Table S3 for "Directed evolution expands CRISPR-Cas12a genome editing capacity"

### Sheet: Sheet1
New name	Target crRNA Seq	Name of Forward Primer	Sequence of Fw_Primer	Name of Reverse Primer	Seq of Rv Primer	Amplicon Seq
For TTTA (T1)
T1-ON	TTTACTCACGTCATCCAGCAGAGAATGG	T1_ON_FW	CACTCTTTcccTACACGACGCTCTTCCGATCTggtgcctgatatagcttgacaccaagtt	T1_ON_Rv	GACTGGagttCAGACGTGTGCTCTTCCGATCTgctgaaagacaagtctgaatgctccact	ggtgcctgatatagcttgacaccaagttagccccaagtgaaataccctggcaatattaatgtgtcttttcccgatattcctcaggtactccaaagattcaggtttactcacgtcatccagcagagaatggaaagtcaaatttcctgaattgctatgtgtctgggtttcatccatccgacattgaagttgacttactgaagaatggagagagaattgaaaaagtggagcattcagacttgtctttcagc
T1-OFT1	tcccctcaggtcatcctgcagcgcatgc	T1-OFT1-Fw	CACTCTTTcccTACACGACGCTCTTCCGATCTctgagactgatacccaagcctgaatgct	T1-OFT1-Rv	TGACTGGagttCAGACGTGTGCTCTTCCGATCTtagaacagtgcctggcaagtaggagac	ctgagactgatacccaagcctgaatgctcttcattaggctacttcatgcctacgctggaagggatcaggtggccaccttacagataaagagggcacagaagtccaaggagttcccctcaggtcatcctgcagcgcatgcagacaggactccctcaggtctgccggcatagccttgcggtctccccccatctctactggttcacttagaaaggtaatgctgggtgtctcctacttgccaggcactgttcta
T1-OFT2	ttccctcacatcatcctgaagaggatgc	T1-OFT2-Fw	CTCTTTcccTACACGACGCTCTTCCGATCTctaaccaaaccttaccttgctgaggacaa	T1-OFT2-Rv	agttCAGACGTGTGCTCTTCCGATCTctagattttaaaatgagcattatttcaatacctg	ctaaccaaaccttaccttgctgaggacaattattcatctaacctttttcctgaaatctcaattagataaaaaattttcactttctggactatgataggtgctatttagaggttccctcacatcatcctgaagaggatgcaatggaatcaattcacaagctctcggtcctttaggataaagtacacaaaaatattacaggtattgaaataatgctcattttaaaatctag
T1-OFT3	tttcctcacgtgacccagcacagaacct	T1-OFT3-Fw	ACACTCTTTcccTACACGACGCTCTTCCGATCTcactctccccagccatgggctct	T1-OFT3-Rv	GTGACTGGagttCAGACGTGTGCTCTTCCGATCTcctctctctgctgctgacacagc	cactctccccagccatgggctctgttatcttccctgctatcctttatgttatctttccttcccacctttgtgcttcttggggttgggaatctatctttgatgttctcttttcctcacgtgacccagcacagaacctgcacacagcagttgattgatagacacctgttgattcattgacttctggaactgggagaacacagctcagacagtgcctgccaccggccaaggctgtgtcagcagcagagagagg
T1-OFT4	tttcctaacgtcatccactagagagtaa	T1-OFT4-Fw	ACACTCTTTcccTACACGACGCTCTTCCGATCTcccactcttccccttggcaagct	T1-OFT4-Rv	TGACTGGagttCAGACGTGTGCTCTTCCGATCTgtatgcactggatgcctgacatgtacc	cccactcttccccttggcaagctcattctttaggttttagcttagacatcactttcttgaagtaaatttcccttaccttctctgtgttcccacagacccttatgcttcctctttcctaacgtcatccactagagagtaattgcctgtattttgttctctaggccctaatacacggtaagctctataaggtcagggatgctcccaggctaccagcactgcacctggtacatgtcaggcatccagtgcatac
T1-OFT5	tctcctcaggtcatcctgcagagtttgg	T1-OFT5-Fw	TTTcccTACACGACGCTCTTCCGATCTcccttgatatcatgcttttgtatcagtactgca	T1-OFT5-Rv	agttCAGACGTGTGCTCTTCCGATCTgaggggttgaggtaatatcaaatttcctcttaac	cccttgatatcatgcttttgtatcagtactgcagagcacaaagcacacctttattttcatttctcctcaggtcatcctgcagagtttggtgtgaacatagttgaccctcagtaacctaaaatctttctttcttctaaagagtggttaaaattttaaaatcatagttaagaggaaatttgatattacctcaacccctc
T1-OFT6	tttgatcacgtcatcctgcggagatga	T1-OFT6-Fw	ccTACACGACGCTCTTCCGATCTagaggatagatatagacaatactacactacactgtgc	T1-OFT6-Rv	ACTGGagttCAGACGTGTGCTCTTCCGATCTgaaatcaaatatgggctttggcatcagac	gctagaggatagatatagacaatactacactacactgtgctatgtcatattttaataatgacacgcaaaatgctttccatgcattgttaaatacagggtcttcaacaactctaccatgtgggtactttcctttgatcacgtcatcctgcggagatgagaaatcgtttaaccatgatgtcagccttagtctgatgccaaagcccatatttgatttc
T1-OFT7	tttgctcacgtcttccatctgaaataa	T1-OFT7-Fw	ACACTCTTTcccTACACGACGCTCTTCCGATCTgcccaggctggttgcaagcttc	T1-OFT7-Rv	ACTGGagttCAGACGTGTGCTCTTCCGATCTgtagaggtgtaagtcacagtgtgtgaagt	gcccaggctggttgcaagcttctaggctcaagcaatcctcctgcctcaaagtggagggattataggcgagagccactgcacctggccaagggtccttactatctacttttaaatttgctcacgtcttccatctgaaataaaggagtttcactaattatttggtattatagatctccttccttttcattatgggctccatcttccatatattcatttcccttaacttcacacactgtgacttacacctctac
T1-OFT8	ctacctcacgtcatacagaaaataaatt	T1-OFT8-Fw	ACACTCTTTcccTACACGACGCTCTTCCGATCTggaaaaaatttgggggagaggaattgg	T1-OFT8-Rv	gttCAGACGTGTGCTCTTCCGATCTcataaacattttcttgtgtaatttcatctaaaggt	ggaaaaaatttgggggagaggaattggttacttacataaaataaaataaatttaaaaaaagaaaaaaaacacattaaattatatccctacctcacgtcatacagaaaataaattccaagtggattagtgtattgaagacaaactgaaaagcaaactcttaaaacctttagatgaaattacacaagaaaatgtttatgg
T1-OFT9	cctcctcacgtcatccaccacaccacgg	T1-OFT9-Fw	ACACTCTTTcccTACACGACGCTCTTCCGATCTtgggaaggggtgataccacctggg	T1-OFT9-Rv	GTGACTGGagttCAGACGTGTGCTCTTCCGATCTggtggtcccagccaccatgccca	tgggaaggggtgataccacctgggcgttcatcctttggccctgggaccctgtgtcagttgtctctcttctccccacagcaaggcacgtactacacacagccgctgtatgcagcacctcctcacgtcatccaccacaccacggtggtgcagcccaacggcatgcctgcaacggtgtaccctgctcccatcccccctcctagaggcaacggggtcaccatgggcatggtggctgggaccacc
T1-OFT10	tcccctcacgtcgtccagcccaggagaa	T1-OFT10-Fw	ACACTCTTTcccTACACGACGCTCTTCCGATCTgattggcgtgaggagcctctgacgac	T1-OFT10-Rv	GTGACTGGagttCAGACGTGTGCTCTTCCGATCTtttcggggcaaggatctggggc	gattggcgtgaggagcctctgacgacatatattaacccgagcggccctaaagatgtagctgtacatggagatcttgctgggaaaatccgcttgctcccctcacgtcgtccagcccaggagaaccaccgccgtcaccccggagcttcctcggccaccgcgcagagccctccgagagcccgagccgcggtcttcgagctccaaggctcattcagggccccagatccttgccccgaaa
T1-OFT11	ctcactcacgtcacccaggctagaatgc	T1-OFT11-Fw	CTTTcccTACACGACGCTCTTCCGATCTgctttttggggcaaacttaattatcagatggc	T1-OFT11-Rv	GTGACTGGagttCAGACGTGTGCTCTTCCGATCTagccagtcatggtagtgtgtgcc	gctttttggggcaaacttaattatcagatggcatgggacagctacaagctaattttattttattattattgtttgggacagggtctcactcacgtcacccaggctagaatgcaatagtgtgatcatgactcactgtagccccaacctcttgggctcaagtgatcctcccacctcagcctcctgagtggctggaactacaggcacacactaccatgactggct
T1-OFT12	cttcctcacgtcatccttaagagcaggc	T1-OFT12-Fw	ACACTCTTTcccTACACGACGCTCTTCCGATCTggcggggggtagcattgtagaac	T1-OFT12-Rv	TGACTGGagttCAGACGTGTGCTCTTCCGATCTccttggagatcatggttggtgagtgtc	ggcggggggtagcattgtagaactgccctctgtgagccagtgccttgcctagggcctcaggctgtggtctcccatgaactgggtgtaacatcccagggatcctcttcctcacgtcatccttaagagcaggcacccacttgtctgaagcctgcatgaagccccattcgcctaccccctacctttctccctcctccttgtcctcagccagttcttgtgctcaggacactcaccaaccatgatctccaagg
For TCAG (T2)
T2-ON	TCAGCAAGGACTGGTCTTTCTATCTCTT	T2_ON_FW	ACACTCTTTcccTACACGACGCTCTTCCGATCTgctatgtgtctgggtttcatccatccg	T2_ON_Rv	ACTGGagttCAGACGTGTGCTCTTCCGATCTcttaccccacttaactatcttgggctgtg	gctatgtgtctgggtttcatccatccgacattgaagttgacttactgaagaatggagagagaattgaaaaagtggagcattcagacttgtctttcagcaaggactggtctttctatctcttgtactacactgaattcacccccactgaaaaagatgagtatgcctgccgtgtgaaccatgtgactttgtcacagcccaagatagttaagtggggtaag
T2-OFT1	ttttcaaggactggtgtttcttcctcca	T2-OFT1-Fw	ACACTCTTTcccTACACGACGCTCTTCCGATCTaggagccttacactgtggggact	T2-OFT1-Rv	GACTGGagttCAGACGTGTGCTCTTCCGATCTtcgcctttaaggactggctaatttcatg	aggagccttacactgtggggactttcacagacacttcagacactcagacacagacagcaacagtggacttggcatgtaagtctactgaatattttcaaggactggtgtttcttcctccacagaagaaagctttgtagcacgcgatgagtacatttatctaggactaacttatttatcagcaactaaaacatgaaattagccagtccttaaaggcga
T2-OFT2	tttacaaggactggtattcttatctagt	T2-OFT2-Fw	ACACTCTTTcccTACACGACGCTCTTCCGATCTctccctgacaccaaaagggtagca	T2-OFT2-Rv	agttCAGACGTGTGCTCTTCCGATCTacttagctctttatacagtatggccagttatttt	ctccctgacaccaaaagggtagcatatagggaagaggcaaaaactgaactatcatagccatgtaaccatatatcaacagcaaagcagtcctccctgtttacaaggactggtattcttatctagtcttatgaagaaaaaagaaggctgtaaattttatttgggaaaaacacttgcacatctttttaaaataactggccatactgtataaagagctaagt
T2-OFT3	cttacaaggactggtatctttatctggc	T2-OFT3-Fw	CTCTTTcccTACACGACGCTCTTCCGATCTcaaacacccacaaacagagaaataaacccg	T2-OFT3-Rv	TGACTGGagttCAGACGTGTGCTCTTCCGATCTggggctctttgaccatagacagtctca	caaacacccacaaacagagaaataaacccgtgtcagaagactcaaaccttcctactgcatgaatgcctgtaactttagctcccttcctactcctcacttacaaggactggtatctttatctggcaatgtaaaagtacaggaaatagaacagagtagacaggccaatgtcagtggcttgttgagaaaatgtccccattttatttggcattattcgtgagactgtctatggtcaaagagcccc
T2-OFT4	tttccaaggactagtcattttatcatctg	T2-OFT4-Fw	TCTTTcccTACACGACGCTCTTCCGATCTggaagaagtagaggtaatccatggagcctag	T2-OFT4-Rv	TGGagttCAGACGTGTGCTCTTCCGATCTccattccatgggacatattagagattgggag	ggaagaagtagaggtaatccatggagcctagaaaaaaatactaaatttacctaagtagttttttgtttgtttgtttgttttttagctcatgcctcttacgactgtaacccttggtcaccgtccaaatgatatgctttccaaggactagtcattttatcatctgatccaagtgtattctctttctcatttcccagctgtaaactttactcccaatctctaatatgtcccatggaatgg
T2-OFT5	ttcccaaggactggcatttctctctaaa	T2-OFT5-Fw	ACACTCTTTcccTACACGACGCTCTTCCGATCTgaggcacccaggtaagaccaccaga	T2-OFT5-Rv	TGACTGGagttCAGACGTGTGCTCTTCCGATCTctgcaccagtgggattatcagataccc	gaggcacccaggtaagaccaccagagccgcgaacagtggggaggtcctccatgtgcgcagacatctcatcgctggtgttattctgcatagtagggttcccaaggactggcatttctctctaaactgaatttaaataaactttatctggtgtttacaaacagggctactgtttgtaaacaccaagcttgttcatttgctcctgggtatctgataatcccactggtgcag
T2-OFT6	ttcagaaggactggcctttctatcactg	T2-OFT6-Fw	CTCTTTcccTACACGACGCTCTTCCGATCTcgtgagcaactccatgttctcccagtaaaa	T2-OFT6-Rv	GTGACTGGagttCAGACGTGTGCTCTTCCGATCTcccacttttgctccgccctcata	cgtgagcaactccatgttctcccagtaaaagcagggacggatctacttaacgattattttcctatgagcaaaaccgtggaggccaccatcctaattcagaaggactggcctttctatcactggaacacgggtccaaactgaatgtctctcgcttctggatcaaaaaagccagctctcactaacaggtaggagacaccatttaacttataagctttgtgtacctttatgaggaagattatatatgagggcggagcaaaagtggg
T2-OFT7	ttaacaaggactggttttttcctctcaa	T2-OFT7-Fw	ACACTCTTTcccTACACGACGCTCTTCCGATCTggcatgaggcccatggacaccaac	T2-OFT7-Rv	CTGGagttCAGACGTGTGCTCTTCCGATCTgcattgcagctgtacagaaaagctgttc	ggcatgaggcccatggacaccaacctgcctctcctggagcaaagggatgagaaatatgagcctgttcttcaaactgcttgggacatgtagcctgtagctgtgatagcttgtttaacaaggactggttttttcctctcaatcatagttctaaagctatcgtttattgaaaagctgatttttaaagcacacactagaacagcttttctgtacagctgcaatgc
T2-OFT8	tcaccaaggacaggtctgtatgtctttc	T2-OFT8-Fw	TcccTACACGACGCTCTTCCGATCTacccccttctcaatgtagtttctattctctctgag	T2-OFT8-Rv	CTGGagttCAGACGTGTGCTCTTCCGATCTggaactgaagacatatagcagcctctgcac	acccccttctcaatgtagtttctattctctctgagtttatcatgaagaagaattatgctttgaacaaaaggaacattaccattgcccattgtcagacctcaccaaggacaggtctgtatgtctttcctttatgctttttcacatgaaggtgacagaaagcaatggcaaaatacatcagattatgacaattgtgcagaggctgctatatgtcttcagttcc
T2-OFT9	ttgccaaggactggcttttccacctgga	T2-OFT9-Fw	ACACTCTTTcccTACACGACGCTCTTCCGATCTcgcaagcactggccgtgtattcct	T2-OFT9-Rv	TGGagttCAGACGTGTGCTCTTCCGATCTgctctgtgctgaggtctttatatgcatgttc	cgcaagcactggccgtgtattcctaatactttcatgcccggttagatgataccgaaaagtggctaagaactttaaagataggtgcacctacctggtatgatactttgccaaggactggcttttccacctggagaaactatcagtagaacaccactagtaaagtagacacaatagtactcaccctctaggtttgcttgaaaattaaagagaacatgcatataaagacctcagcacagagc
T2-OFT10	cttacaaggactggtatctttatctggc	T2-OFT10-Fw	CACTCTTTcccTACACGACGCTCTTCCGATCTacccgtgtcagaagactcaaaccttcct	T2-OFT10-Rv	ACTGGagttCAGACGTGTGCTCTTCCGATCTggctctttgaccatagacagtctcacgaa	acccgtgtcagaagactcaaaccttcctactgcatgaatgcctgtaactttagctcccttcctactcctcacttacaaggactggtatctttatctggcaatgtaaaagtacaggaaatagaacagagtagacaggccaatgtcagtggcttgttgagaaaatgtccccattttatttggcattattcgtgagactgtctatggtcaaagagcc
